# Protocol Optimization Improves the Performance of Multiplexed RNA Imaging

**DOI:** 10.1101/2025.03.21.644527

**Authors:** Josh J. Luce, Christian A. Reardon-Lochbaum, Paolo Cadinu, Rosalind J. Xu, Jose Aceves-Salvador, Evangelia Semizoglou, Bertrand Wong, Iris Lopez, Alan B. Cantor, William Renthal, Jeffrey R. Moffitt

## Abstract

Spatial transcriptomics has emerged as a powerful tool to define the cellular structure of diverse tissues. One such method is multiplexed error robust fluorescence in situ hybridization (MERFISH). MERFISH identifies RNAs with error tolerant optical barcodes generated through sequential rounds of single-molecule fluorescence *in situ* hybridization (smFISH). MERFISH performance depends on a variety of protocol choices, yet their effect on performance has yet to be systematically examined. Here we explore a variety of properties to identify optimal choices for probe design, hybridization, buffer storage, and buffer composition. In each case, we introduce protocol modifications that can improve performance, and we show that, collectively, these modified protocols can improve MERFISH quality in both cell culture and tissue samples. As RNA FISH-based methods are used in many different contexts, we anticipate that the optimization experiments we present here may provide empirical design guidance for a broad range of methods.
