## Supplementary material for "Protocol Optimization Improves the Performance of Multiplexed RNA Imaging": Table S2

### Sheet: Sheet1
Name	Sequence
RS0015	Cy5-ATCCTCCTTCAATACATCCC
RS0083	AF750-ACACTACCACCATTTCCTAT
RS0015	Cy5-S-S-ATCCTCCTTCAATACATCCC
RS0083	AF750-S-S-ACACTACCACCATTTCCTAT
RS0095	AF750-S-S-ACTCCACTACTACTCACTCT
RS0109	Cy5-S-S-ACCCTCTAACTTCCATCACA
RS0175	Cy5-S-S-ACCACAACCCATTCCTTTCA
RS0237	AF750-S-S-TTTCTACCACTAATCAACCC
RS0247	Cy5-S-S-ACCCTTTACAAACACACCCT
RS0255	AF750-S-S-TCCTATTCTCAACCTAACCT
RS0307	AF750-S-S-TATCCTTCAATCCCTCCACA
RS0332	Cy5-S-S-ACATTACACCTCATTCTCCC
RS0343	Cy5-S-S-TTTACTCCCTACACCTCCAA
RS0384	AF750-S-S-TTCTCCCTCTATCAACTCTA
RS0406	Cy5-S-S-ACCCTTACTACTACATCATC
RS0451	AF750-S-S-TCCTAACAACCAACTACTCC
RS0468	AF750-S-S-TCTATCATTACCCTCCTCCT
RS0548	Cy5-S-S-TATTCACCTTACAAACCCTC
RS0578	Cy5-S-S-AAACACACACTAAACCACCC
RS0584	AF750-S-S-AACTCATCTCAATCCTCCCA
RS0639	Cy5-S-S-TATCTCATCAATCCCACACT
RS0707	AF750-S-S-TCTATCATCTCCAAACCACA
RS0708	AF750-S-S-TCCAACTCATCTCTAATCTC
RS0730	Cy5-S-S-AATACTCTCCCACCTCAACT
RS0763	Cy5-S-S-ATAAATCATTCCCACTACCC
RS0793	AF750-S-S-ACCCAACACTCATAACATCC
RS0805	Cy5-S-S-TTCCTAACAAATCACATCCC
RS0820	AF750-S-S-TTCTTCCCTCAATCTTCATC
RS0896	Cy5-S-S-TACTACAAACCCATAATCCC
RS0967	AF750-S-S-TCCTCATCTTACTCCCTCTA
RS0994	Cy5-S-S-AATCTCACCTTCCACTTCAC
RS0996	AF750-S-S-TTACCTCTAACCCTCCATTC
RS1040	Cy5-S-S-ACTTTCCACATACTATCCCA
RS1047	AF750-S-S-ACCTTTCTCCATACCCAACT
RS1199	Cy5-S-S-TCAAACTTTCCAACCACCTC
RS1261	AF750-S-S-ACACCATTTATCCACTCCTC
RS1312	Cy5-S-S-TCCCAACTAACCTAACATTC
RS1316	AF750-S-S-ACATCCTAACTACAACCTTC
RS1326	Cy5-S-S-ATCCTCACTACATCATCCAC
RS1334	AF750-S-S-TCTCACACCACTTTCCTCAT
RS1404	Cy5-S-S-TCCCTATCAATCTCCATAAC
RS1470	AF750-S-S-TTATCCATCCCTCTTCCTAC
RS1496	Cy5-S-S-TCACCTCTAACTCATTACCT
RS1520	AF750-S-S-TCCTACAACATCCTTCCTAA
RS1641	Cy5-S-S-ATCTCCCTTCTCTTCTCATA
RS1678	AF750-S-S-ATTACACCTCAACCCACACA
RS1719	Cy5-S-S-TTCTTATTCAACCCACCCAC
RS1953	AF750-S-S-ATTTCCTCAACTCCCATTCA
RS2179	Alexa488-S-S-ATTACACTCCATCCACTCAA
RS2184	Cy5-S-S-ACTTACTCACTCACCCATCT
RS2211	AF750-S-S-TAATCCACCACCACTTTCTC
RS2232	Cy5-S-S-ATCCTCCTCAATCCCAAATC
RS2274	AF750-S-S-TAAATCTACTCCCTCCCTAA
RS2283	Cy5-S-S-ACCCATTTCATTCATACCAC
RS2285	AF750-S-S-AACCCACAAACCCATTCTAC
RS2287	Cy5-S-S-ATACTCTCCCAATCACCAAC
RS2288	AF750-S-S-ACACAATCACACCAAATCCC
RS2299	Cy5-S-S-ACCTTACCATCCACCAATAA
RS2344	AF750-S-S-ACCTCATACCTTCTCTTCTA
RS2376	AF750-S-S-ACAAACTTCTCAACCCATAC
RS2397	Cy5-S-S-TTCCACTCCCAAACTAACCT
RS2426	AF750-S-S-TCCTCAACTATCATCCTCAA
RS2462	Cy5-S-S-AACACTCTCCTCAACATCCA
RS2574	Cy5-S-S-ACCACTCTCCAACTCCTTAT
RS2623	AF750-S-S-TTCCCAATACTTCAATCCCT
